# HaploBlocker: Creation of subgroup specific haplotype blocks and libraries

**DOI:** 10.1101/339788

**Authors:** Torsten Pook, Martin Schlather, Gustavo de los Campos, Manfred Mayer, Chris Carolin Schoen, Henner Simianer

**Author notes:** T. Pook; University of Goettingen, Department of Animal Sciences, Center for Integrated Breeding Research, Animal Breeding and Genetics Group, Albrecht-Thaer-Weg 3, 37075 Goettingen, Germany.

## Abstract

The concept of haplotype blocks has been shown to be useful in genetics. Fields of application range from the detection of regions under positive selection to statistical methods that make use of dimension reduction. We propose a novel approach (“HaploBlocker”) for defining and inferring haplotype blocks that focuses on linkage instead of the commonly used population-wide measures of linkage disequilibrium. We define a haplotype block as a sequence of genetic markers that has a predefined minimum frequency in the population and only haplotypes with a similar sequence of markers are considered to carry that block, effectively screening a dataset for group-wise identity-by-descent. From these haplotype blocks we construct a haplotype library that represents a large proportion of genetic variability with a limited number of blocks. Our method is implemented in the associated R-package HaploBlocker and provides flexibility to not only optimize the structure of the obtained haplotype library for subsequent analyses, but is also able to handle datasets of different marker density and genetic diversity. By using haplotype blocks instead of SNPs, local epistatic interactions can be naturally modelled and the reduced number of parameters enables a wide variety of new methods for further genomic analyses such as genomic prediction and the detection of selection signatures. We illustrate our methodology with a dataset comprising 501 doubled haploid lines in a European maize landrace genotyped at 501’124 SNPs. With the suggested approach, we identified 2’991 haplotype blocks with an average length of 2’685 SNPs that together represent 94% of the dataset.
