## Supplemental Table 1 for "HaploBlocker: Creation of subgroup specific haplotype blocks and libraries"

Number of Blocks/SNPs	X~Z	Z~X	X~Xs
1720	0.9956	0.9814	0.9939
878	0.9859	0.9756	0.9843
621	0.9747	0.9666	0.9751
477	0.9624	0.962	0.9647
362	0.9479	0.9532	0.9497
274	0.9274	0.9456	0.9294
150	0.8615	0.9268	0.8607
