## Supplemental Table 3 for "HaploBlocker: Creation of subgroup specific haplotype blocks and libraries"

w_l	w_n	Number of Blocks	Average block length (# of SNPs)	Haplotypes per Block	Used MCMB
1	0	530	2699	96.3	3750
1	0.2	522	2700	100.3	3750
1	0.5	511	2694	104.9	3750
1	1	537	2440	119.1	3750
0.5	1	575	2136	143.4	4375
0.2	1	722	1614	186.4	6250
0	1	1030	1056	206.7	7813
